# The development of receptive field tuning properties in mouse binocular primary visual cortex

**DOI:** 10.1101/2022.02.14.480401

**Authors:** Liming Tan, Dario L. Ringach, Joshua T. Trachtenberg

**Author notes:** Correspondence: Joshua T. Trachtenberg.

## Abstract

The mouse primary visual cortex is a model system for understanding the relationship between cortical structure, function, and behavior (Seabrook et al., 2017; Chaplin and Margrie, 2020; Hooks and Chen, 2020; Saleem, 2020; Flossmann and Rochefort, 2021). Binocular neurons in V1 are the cellular basis of binocular vision, which is required for predation (Scholl et al., 2013; Hoy et al., 2016; La Chioma et al., 2020; Berson, 2021; Johnson et al., 2021). The normal development of binocular responses, however, has not been systematically measured. Here, we measure tuning properties of neurons to either eye in awake mice of either sex from eye-opening to the closure of the critical period. At eye-opening, we find an adult-like fraction of neurons responding to the contralateral-eye stimulation, which are selective for orientation and spatial frequency; few neurons respond to ipsilateral eye and their tuning is immature. Fraction of ipsilateral-eye responses increases rapidly in the first few days after eye opening and more slowly thereafter, reaching adult levels by critical period closure. Tuning of these responses improves with a similar time course. The development and tuning of binocular responses parallels that of ipsilateral-eye responses. Four days after eye-opening, monocular neurons respond to a full range of orientations but become more biased to cardinal orientations. Binocular responses, by contrast, lose their cardinal bias with age. Together, these data provide an in-depth accounting of the development of monocular and binocular responses in the binocular region of mouse V1 using a consistent set of visual stimuli and measurements.

**Significance statement:** In this manuscript, we present a full accounting of the emergence and refinement of monocular and binocular receptive field tuning properties of thousands of pyramidal neurons in mouse primary visual cortex. Our data reveal new features of monocular and binocular development that revise current models on the emergence of cortical binocularity. Given the recent interest in visually guided behaviors in mice that require binocular vision, e.g. predation, our measures will provide the basis for studies on the emergence of the neural circuitry guiding these behaviors.
