## Supplementary material for "The development of receptive field tuning properties in mouse binocular primary visual cortex": Figure2-1

### Sheet: Sheet1
A	Age	FOV	Unresponsive	Contra	Ipsi	Bino		B	Age	Mouse	Unresponsive	Contra	Ipsi	Bino
	P14	1	0.496894	0.47205	0.0124224	0.0186335			P14	1	0.496894	0.47205	0.0124224	0.0186335
		2	0.321839	0.678161	0	0				2	0.321839	0.678161	0	0
		3	0.79661	0.186441	0.00847458	0.00847458				3	0.79661	0.186441	0.00847458	0.00847458
		4	0.833333	0.125	0	0.0416667				4	0.786458	0.145833	0.0364583	0.03125
		5	0.758333	0.158333	0.0583333	0.025				5	0.691729	0.255639	0.0451128	0.0075188
		6	0.527273	0.454545	0	0.0181818				6	0.424107	0.508929	0.0401786	0.0267857
		7	0.807692	0.115385	0.0769231	0				7	0.54386	0.362573	0.0701754	0.0233918
		8	0.424107	0.508929	0.0401786	0.0267857				8	0.315353	0.589212	0.0290456	0.06639
		9	0.54386	0.362573	0.0701754	0.0233918				9	0.263598	0.702929	0.0125523	0.0209205
		10	0.315353	0.589212	0.0290456	0.06639				10	0.372549	0.514706	0.0588235	0.0539216
		11	0.263598	0.702929	0.0125523	0.0209205				11	0.547619	0.357143	0.047619	0.047619
		12	0.372549	0.514706	0.0588235	0.0539216				12	0.613333	0.324444	0.0222222	0.04
		13	0.547619	0.357143	0.047619	0.047619				13	0.222973	0.689189	0.0337838	0.0540541
		14	0.613333	0.324444	0.0222222	0.04			P18	1	0.326296	0.410749	0.178503	0.084453
		15	0.222973	0.689189	0.0337838	0.0540541				2	0.226164	0.385809	0.250554	0.137472
	P18	1	0.278884	0.458167	0.151394	0.111554				3	0.236659	0.389791	0.211137	0.162413
		2	0.37037	0.366667	0.203704	0.0592593				4	0.24918	0.459016	0.147541	0.144262
		3	0.245763	0.377119	0.220339	0.15678			P22	1	0.284855	0.52658	0.0872618	0.101304
		4	0.204651	0.395349	0.283721	0.116279				2	0.155718	0.350365	0.243309	0.250608
		5	0.22439	0.35122	0.24878	0.17561				3	0.281215	0.438695	0.168729	0.111361
		6	0.247788	0.424779	0.176991	0.150442				4	0.210093	0.394439	0.244078	0.15139
		7	0.222973	0.439189	0.168919	0.168919			P29	1	0.288437	0.421855	0.153748	0.135959
		8	0.273885	0.477707	0.127389	0.121019				2	0.0963855	0.331325	0.25	0.322289
	P22	1	0.256522	0.465217	0.13913	0.13913				3	0.307309	0.277409	0.254153	0.16113
		2	0.328814	0.481356	0.0915254	0.0983051				4	0.269461	0.336826	0.23503	0.158683
		3	0.271186	0.584746	0.059322	0.0847458			P36	1	0.311077	0.31563	0.213961	0.159332
		4	0.151042	0.307292	0.239583	0.302083				2	0.14717	0.350943	0.226415	0.275472
		5	0.159817	0.388128	0.246575	0.205479				3	0.231169	0.283117	0.311688	0.174026
		6	0.268595	0.479339	0.144628	0.107438				4	0.266779	0.286913	0.288591	0.157718
		7	0.293103	0.417241	0.17931	0.110345
		8	0.280112	0.428571	0.176471	0.114846
		9	0.172757	0.345515	0.27907	0.202658
		10	0.190909	0.39697	0.257576	0.154545
		11	0.261765	0.435294	0.2	0.102941
	P29	1	0.253456	0.516129	0.115207	0.115207
		2	0.340611	0.414847	0.135371	0.10917
		3	0.27566	0.366569	0.190616	0.167155
		4	0.0740741	0.340741	0.244444	0.340741
		5	0.111675	0.324873	0.253807	0.309645
		6	0.209459	0.331081	0.222973	0.236486
		7	0.282927	0.229268	0.326829	0.160976
		8	0.385542	0.285141	0.212851	0.116466
		9	0.222222	0.266667	0.294444	0.216667
		10	0.256757	0.342342	0.247748	0.153153
		11	0.31203	0.379699	0.184211	0.12406
	P36	1	0.269461	0.287425	0.239521	0.203593
		2	0.403141	0.314136	0.17801	0.104712
		3	0.275748	0.332226	0.222591	0.169435
		4	0.16	0.35	0.2	0.29
		5	0.139394	0.351515	0.242424	0.266667
		6	0.213115	0.237705	0.303279	0.245902
		7	0.222222	0.233333	0.366667	0.177778
		8	0.248555	0.34104	0.289017	0.121387
		9	0.216867	0.277108	0.337349	0.168675
		10	0.253968	0.227513	0.354497	0.164021
		11	0.311203	0.340249	0.20332	0.145228
